# DENTIST – using long reads for closing assembly gaps at high accuracy

**DOI:** 10.1101/2021.02.26.432990

**Authors:** Arne Ludwig, Martin Pippel, Gene Myers, Michael Hiller

## Abstract

**Background:** Long sequencing reads allow increasing contiguity and completeness of fragmented, short-read based genome assemblies by closing assembly gaps, ideally at high accuracy. While several gap closing methods have been developed, these methods often close an assembly gap with sequence that does not accurately represent the true sequence.

**Findings:** Here, we present DENTIST, a sensitive, highly accurate and automated pipeline method to close gaps in short-read assemblies with long error-prone reads. DENTIST comprehensively determines repetitive assembly regions to identify reliable and unambiguous alignments of long reads to the correct loci, integrates a consensus sequence computation step to obtain a high base accuracy for the inserted sequence, and validates the accuracy of closed gaps. Unlike previous benchmarks, we generated test assemblies that have gaps at the exact positions where real short-read assemblies have gaps. Generating such realistic benchmarks for *Drosophila* (134 Mb genome), *Arabidopsis* (119 Mb), hummingbird (1 Gb) and human (3 Gb) and using simulated or real PacBio continuous long reads, we show that DENTIST consistently achieves a substantially higher accuracy compared to previous methods, while having a similar sensitivity.

**Conclusion:** DENTIST provides an accurate approach to improve the contiguity and completeness of fragmented assemblies with long reads. DENTIST’s source code including a Snakemake workflow, conda package and Docker container is available at https://github.com/a-ludi/dentist. All test assemblies as a resource for future benchmarking are at https://bds.mpi-cbg.de/hillerlab/DENTIST/.
