## Supplementary Tables for "DENTIST – using long reads for closing assembly gaps at high accuracy"

### Sheet: Supplementary Table 1
Supplementary Table 1: List of data sets and corresponding sources
Species	Read type		Reference assembly				Short read assembly		Reads				Gaps in test assembly
			Source	Size [Mb]	Repeat Content$				Source	Coverage‡	Mean and standard deviation of raw length [kb]		Count	Median size [bp]	Mean and standard deviation of gap size [kb]
D. melanogaster	simulated		GCF_000001215.4	134	0.0997723		GCA_002310755.1		* seed = 2634832437	25.0438	26.7 ± 13.5		1340	45	81 ± 110
	PacBio		GCA_000778455.1	164	0.208789		GCA_002310755.1		SRR1204085-SRR1204088 SRR1204451-SRR1204456 SRR1204466-SRR1204473 SRR1204480-SRR1204487 SRR1204614-SRR1204621 SRR1204689-SRR1204696+	98.1095	9.7 ± 6.6		1292	45	170 ± 4,353
A. thaliana	simulated		GCA_000001735.2	119	0.113927		GCA_001742845.1		* seed = 3912137729	25.0422	26.7 ± 13.4		219	1490	1,474 ± 4,541
	PacBio		PacBio DevNet#	131	0.0830934		GCA_001742845.1		PacBio DevNet#	144.288	8.6 ± 5.6		207	1292	698 ± 3,705
C. anna	simulated		GCA_003957555.1	1044	0.0196824		GCA_000699085.1		* seed = 196622334	25.3856	26.7 ± 13.4		37501	221	489 ± 867
	PacBio		GCA_003957555.1	1044	0.0196824		GCA_000699085.1		VGP†	61.236	13.0 ± 7.8		37501	221	489 ± 867
H. sapiens	simulated		GCF_000001405.38 (hg38)	2911	0.202262		GCA_000306695.2		* seed = 2687194694	26.0212	26.7 ± 13.3		5846	85	689 ± 4,433
	PacBio		NWGSC§ chm13 draft v0.6	2933	0.267554		GCA_000306695.2		SRR4016879-SRR4016941+	19.8936	13.3 ± 8.6		5839	84	1,066 ± 10,275
‡ Read coverage is calculated by taking all subreads into account
⁎ For simulated reads, we list the seed used for simulating reads from the ground truth assembly.
+ Accession numbers for the NCBI Short Read Archive (https://trace.ncbi.nlm.nih.gov/Traces/sra)
† https://vgp.github.io/genomeark/Calypte_anna/
# https://github.com/PacificBiosciences/DevNet/wiki/Arabidopsis-P5C3 Direct link to assembly: http://datasets.pacb.com.s3.amazonaws.com/2014/Arabidopsis/reads/polished_assembly.fasta Direct link to read listing: http://datasets.pacb.com.s3.amazonaws.com/2014/Arabidopsis/reads/list.html
§ https://github.com/nanopore-wgs-consortium/chm13/
$ based on DENTIST's repeat masks

### Sheet: Supplementary Table 2
Supplementary Table 2: Examples of DENTIST’s default masking threshold Cmax in dependence of the read coverage C.
The third column shows the expected false-positive rate, i.e. the probability that a base pair is falsely classified as repetitive
C	Cmax	P(C > Cmax)
5	18	1 x 10-6
10	30	8 x 10-8
25	59	2 x 10-9
50	98	6 x 10-6
100	166	6 x 10-6

### Sheet: Supplementary Table 3
Supplementary Table 3: Parameters used for the gap closers
The following listing highlights all parameters that influence the quality of the gap-closed assembly. All workflows including parameters and configuration files can be accessed at https://bds.mpi-cbg.de/hillerlab/DENTIST
Tool	Central Parameters	Output- and performance-related parameters
DENTIST	--read-coverage=<according to Supplementary Table 1> --ploidy=2	--verbose=2 --debug-pile-ups=<path according to dataset> --agp=<path according to dataset> --scaffolding=<path according to dataset> --threads=8
LR_gapcloser	defaults	-t 32
PacBioGC
• pbalign	--seed=6896021231911023833	--log-file=<path according to dataset> --nproc=8
• variantCaller	--algorithm=best --referenceWindowsFile=<path according to dataset>	--debug -j 8
PBjelly
• Jelly.py	defaults	--debug
• blasr	(recommended on PBJelly website) --minMatch 8 --minPctSimilarity 70 --bestn 1 --nCandidates 20 --maxScore -500 –noSplitSubreads	--nproc 12
TGS-gapcloser	--minmap_arg ' -x ava-pb' --tgstype pb	--thread 16
